# Loss of the Familial Dysautonomia gene *Elp1* in cerebellar granule cell progenitors leads to ataxia in mice

**DOI:** 10.1101/2024.03.27.586801

**Authors:** Frederik Manz, Patricia Benites Goncalves da Silva, Mackenna E. Schouw, Chiara Lukasch, Luca Bianchini, Laura Sieber, Jesus Garcia-Lopez, Shiekh Tanveer Ahmad, Yiran Li, Hong Lin, Piyush Joshi, Lisa Spänig, Magdalena Radoš, Mykola Roiuk, Mari Sepp, Marc Zuckermann, Paul A. Northcott, Annarita Patrizi, Lena M. Kutscher

## Abstract

Familial Dysautonomia (FD) is an autosomal recessive disorder caused by a splice site mutation in the gene ELP1, which disproportionally affects neurons. While classically characterized by deficits in sensory and autonomic neurons, neuronal defects in the central nervous system have been described. ELP1 is highly expressed in the normal developing and adult cerebellum, but its role in cerebellum development is unknown. To investigate the cerebellar function of Elp1, we knocked out Elp1 in cerebellar granule cell progenitors (GCPs) and examined the outcome on animal behavior and cellular composition. We found that GCP-specific conditional knockout of Elp1 (Elp1^cKO^) resulted in ataxia by 8 weeks of age. Cellular characterization showed that the animals had smaller cerebella with fewer granule cells. This defect was already apparent 7 days after birth, when Elp1^cKO^ animals also exhibited fewer mitotic GCPs and shorter Purkinje dendrites. Through molecular characterization, we found that loss of Elp1 was associated with an increase in apoptotic cell death and cell stress pathways in GCPs. Our study demonstrates the importance of ELP1 within the developing cerebellum, and suggests that Elp1 loss in the GC lineage may also play a role in the progressive ataxia phenotypes of FD patients.
