## Supplemental Table 1 for "Loss of the Familial Dysautonomia gene *Elp1* in cerebellar granule cell progenitors leads to ataxia in mice"

### Sheet: Oligos
Name	Sequence	Purpose
Elp1-fl_geno-f	GCACCTTCACTCCTCAGCAT	genotyping	wt: 384bp
Elp1-fl_geno-r	AGTAGGGCCAGGAGAGAACC		floxed: 524bp
Cre-f	ATTGCAGTCACTTGGTCGTGGC	genotyping	Cre+ band at 200bp
Cre-r	GGAAAATGCTTCTGTCCGTTTGC
Tbp1-f	GTACCGCAGCTTCAAAATATTGTAT	qPCR
Tbp1-r	AAATCAACGCGTTGTCCGTG
Atoh1-f	GAGTGGGCTGAGGTAAAAGAGT
Atoh1-r	GGTCGGTGCTATCCAGGAG
Elp1-f	GCTAAAAGATGAGGTGCGTGC
Elp1-r	AGATCTCTGGAACTGCCCTCT
Ptch1-f	GGCAAGTTTTTGGTTGTGGGTC
Ptch1-r	CGTGTTCTCCTATCTTCTGACGG
Mycn-f	CGGTGAACAAGCGAGAGTC
Mycn-r	GGGGCAGTAGCTGGAACAG
Gli1-f	CCAAGCCAACTTTATGTCAGGG
Gli1-r	AGCCCGCTTCTTTGTTAATTTGA
Gli2-f	CAACGCCTACTCTCCCAGAC
Gli2-r	GAGCCTTGATGTACTGTACCAC
Ccnd1-f	GTTCATTTCCAACCCACCCTC
Ccnd1-r	AGAAAGTGCGTTGTGCGGTAG
Ccnd2-f	GAGAAGCTGCCCTGATCCGCA
Ccnd2-r	CTTCCAGTTGCAATCATCATCGACG

### Sheet: Antibodies
Antibody	Host	Company	Catalog	Concentration IHC	Concentration IB	notes
ACTB-HRP	Mouse	Abcam	ab49900		1:20000
anti-Chicken-A647	Goat	Invitrogen	A21449	1:500
anti-GuineaPig-A488	Goat	Invitrogen	A11073	1:500
anti-Mouse-A488	Goat	Invitrogen	A32723	1:500
anti-Mouse-A568	Donkey	Invitrogen	A10037	1:500
anti-Mouse-HRP	Horse	Cell Signaling Technology	7076		1:3000
anti-Rabbit-A568	Donkey	Invitrogen	A10042	1:500
anti-Rabbit-A750	Goat	Invitrogen	A21039	1:500
anti-Rabbit-HRP	Goat	Cell Signaling Technology	7074		1:2500
CALB1	Rabbit	Millipore	AB1778	1:200		no AR
CALB1	Mouse	Swant	300	1:1000		AR
CC3	Rabbit	Cell Signaling	#9664	1:200	1:1000	no AR
ELP1	Rabbit	Millipore	09-871		1:1000
ELP1/IKAP	Rabbit	Abcam	ab115223	1:100		No AR
ELP2	Rabbit	Abcam	ab154643		1:1000
ELP3	Rabbit	Abcam	ab190907		1:1000
MAP2	Rabbit	Cell Signaling Technology	3579		0.736111
MCM2	Rabbit	Abcam	ab4461		1:1000
MKI67	Rabbit	Abcam	Ab15580	1:500		No AR
NEUN	Mouse	Millipore	MAB377	1:500	1:1000	No AR
NEUROD1	Mouse	Abcam	ab60704		1:1000
P21	Rabbit	Abcam	ab109199		1:1000
PAX6	Rabbit	BioLegend	Cat901301	1:500		No AR
PCNA	Mouse	Calbiochem	NA03		1:1000
pHH3	Mouse	Cell Signaling	#9706	1:200		No AR
VGluT1	Rabbit	Frontiers Institute	MSFR106180	1:500	1:1000	AR
VGluT2	Guinea pig	Synaptic Systems	135 404	1:200		AR
VGluT2	Rabbit	Frontiers Institute	MSFR106300		1:1000
