## Supplemental Table 2 for "Loss of the Familial Dysautonomia gene *Elp1* in cerebellar granule cell progenitors leads to ataxia in mice"

### Sheet: Table 1 - P84 behavior
		Shirpa	Weight				Rotarod															Grip strength
short-geno	sex	shirpa	weight week 7	weight week 8	weight week 10	weight week 12	rotarod week8-1	2	3	avg week 8	std dev	rotarod week 10-1	2	3	avg week 10	std dev	rotarod week 12-1	2	3	avg week 12	std dev	gs week8-1	2	3	avg week 8	std dev	gs week 10-1	2	3	avg week 10	std dev	gs week 12-1	2	3	avg week 12	std dev
1-Elp1WT	f	16		20.4	18.7	19.5	480	480	474	478	3.4641	480	480	480	480	0	480	480	480	480	0	776	750	560	695.333	117.921	666	667	677	670	6.08276	537	568	495	533.333	36.6379
1-Elp1WT	f	15	17.4	19	20.7	21.2	457	408	480	448.333	36.7741	454	460	480	464.667	13.6137	480	480	480	480	0	713	686	732	710.333	23.1157	455	523	468	482	36.0971	678	694	687	686.333	8.02081
1-Elp1WT	f	18	19.9	21.6	22.2	23	459	461	424	448	20.8087	465	480	374	439.667	57.3614	480	480	476	478.667	2.3094	686	724	753	721	33.6006	469	546	553	522.667	46.6083	584	534	569	562.333	25.658
1-Elp1WT	f	15	19.7	21	22.2	21.6	433	316	269	339.333	84.4531	395	447	480	440.667	42.8525	480	480	480	480	0	667	545	592	601.333	61.5332	535	540	549	541.333	7.0946	518	493	494	501.667	14.1539
1-Elp1WT	f	13	18.5	20.1	21.9	21.9	480	480	480	480	0	480	480	480	480	0	480	480	480	480	0	717	748	722	729	16.6433	447	453	422	440.667	16.4418	220	236	240	232	10.583
1-Elp1WT	f	15	22.1	21.4	23.6	24.3	480	480	480	480	0	480	480	480	480	0	480	480	480	480	0	622	667	634	641	23.3024	797	782	774	784.333	11.6762	446	456	452	451.333	5.03322
1-Elp1WT	f	18	20	19.5	20.5	21.5	231	452	480	387.667	136.398	480	480	480	480	0	480	480	480	480	0	326	334	318	326	8	398	423	395	405.333	15.3731	692	692	691	691.667	0.57735
1-Elp1WT	f	20	15.2	16.2	18.5	19.8	480	480	480	480	0	480	451	480	470.333	16.7432	480	439	382	433.667	49.2172	341	344	340	341.667	2.08167	341	328	337	335.333	6.65833	596	575	600	590.333	13.4288
1-Elp1WT	f	19	17	18.5	20	20.5	380	310	475	388.333	82.8151	442	275	379	365.333	84.3347	470	470	470	470	0	425	374	529	442.667	78.9958	489	498	217	401.333	159.701	478	394	610	494	108.885
1-Elp1WT	f	14	20.4	21.4	23.3	24	177	249	470	298.667	152.684	470	470	240	393.333	132.791	470	470	470	470	0	605	454	748	602.333	147.018	639	765	779	727.667	77.106	598	433	502	511	82.8674
1-Elp1WT	f	22	17.2	18	19.6	20.2	367	360	252	326.333	64.4696	463	480	233	392	137.96	470	467	480	472.333	6.80686	367	369	364	366.667	2.51661	396	387	376	386.333	10.0167	519	540	542	533.667	12.741
2-Elp1cKO	f	12	18.7	19.2	21.1	21.2	397	343	280	340	58.5577	292	480	480	417.333	108.542	435	480	444	453	23.8118	716	745	663	708	41.5812	398	408	408	404.667	5.7735	496	523	472	497	25.5147
2-Elp1cKO	f	15	16.6	17	19.3	21.2	429	456	470	451.667	20.8407	308	305	374	329	39	394	311	470	391.667	79.5257	470	549	341	453.333	104.997	520	360	644	508	142.38	658	752	625	678.333	65.8964
2-Elp1cKO	f	16	18.3	18.6	20.4	20.7	390	347	452	396.333	52.7857	439	404	450	431	24.0208	387	320	418	375	50.0899	336	337	342	338.333	3.21455	292	282	293	289	6.08276	275	291	283	283	8
2-Elp1cKO	f	15	18.8	18.1	20	21.7	172	371	120	221	132.48	236	321	470	342.333	118.45	377	52	228	219	162.687	350	341	371	354	15.3948	252	248	249	249.667	2.08167	223	227	199	216.333	15.1438
2-Elp1cKO	f	13	18.8	17.8	19.8	21.1	433	425	480	446	29.7153	480	395	365	413.333	59.6518	372	457	399	409.333	43.4319	361	343	347	350.333	9.45163	387	367	361	371.667	13.6137	377	388	399	388	11
2-Elp1cKO	f	14	18	18.4	20	21.6	352	348	6	235.333	198.619	364	397	370	377	17.5784	287	253	308	282.667	27.7549	451	488	450	463	21.6564	527	541	540	536	7.81025	564	545	589	566	22.0681
2-Elp1cKO	f	13	17.3	18	20	19.1	68	404	101	191	185.2	178	255	329	254	75.505	262	316	286	288	27.0555	325	318	339	327.333	10.6927	487	465	453	468.333	17.2434	316	316	325	319	5.19615
2-Elp1cKO	f	19	20.3	20.4	21.6	22.6	54	353	353	253.333	172.628	239	279	148	222	67.1342	232	346	287	288.333	57.0117	512	497	458	489	27.8747	775	557	563	631.667	124.167	513	303	187	334.333	165.243
2-Elp1cKO	f	11	18.8	19.1	20.2	19.9	56	208	156	140	77.2528	216	119	157	164	48.8774	132	275	182	196.333	72.5695	450	468	482	466.667	16.0416	332	362	375	356.333	22.053	292	287	277	285.333	7.63763
2-Elp1cKO	f	12	17.6	18	19	19.4	268	397	358	341	66.1589	229	22	296	182.333	142.837	119	289	309	239	104.403	535	507	563	535	28	250	263	283	265.333	16.6233	394	354	347	365	25.3574
2-Elp1cKO	f	14	19.1	21.5	21.8	23.8	249	238	190	225.667	31.3741	191	109	144	148	41.1461	105	82	171	119.333	46.1988	326	271	570	389	159.145	493	223	183	299.667	168.622	618	643	431	564	115.858
1-Elp1WT	m	14	22.2	22.7	24.2	25.8	317	293	351	320.333	29.1433	432	377	328	379	52.0288	454	394	440	429.333	31.39	456	442	392	430	33.6452	534	573	520	542.333	27.4651	664	778	692	711.333	59.4082
1-Elp1WT	m	14	23.3	23.9	26.1	26.9	375	345	366	362	15.3948	394	161	450	335	153.268	464	480	372	438.667	58.2866	515	555	478	516	38.5097	443	472	448	454.333	15.5027	519	512	528	519.667	8.02081
1-Elp1WT	m	16	19	20.2	20.9	22.2	434	363	346	381	46.6798	421	294	451	388.667	83.3447	480	480	457	472.333	13.2791	405	455	452	437.333	28.0416	443	445	416	434.667	16.1967	480	455	490	475	18.0278
1-Elp1WT	m	15	25.9	27.5	28.4	28.9	480	298	480	419.333	105.078	471	452	480	467.667	14.2945	329	480	480	429.667	87.1799	545	492	494	510.333	30.0389	489	441	465	465	24	620	651	632	634.333	15.6312
1-Elp1WT	m	15	22.8	23.5	24.7	25.6	480	379	418	425.667	50.9346	304	293	326	307.667	16.8028	456	413	334	401	61.8789	767	682	725	724.667	42.501	657	669	659	661.667	6.4291	394	434	428	418.667	21.5716
1-Elp1WT	m	14	19.8	21.1	22.5	23.9	319	480	480	426.333	92.9534	480	480	473	477.667	4.04145	480	460	271	403.667	115.327	347	330	315	330.667	16.0104	290	306	274	290	16	431	407	396	411.333	17.8979
1-Elp1WT	m	14	23.9	25.1	26.2	27.3	325	480	480	428.333	89.4893	357	328	480	388.333	80.699	416	418	445	426.333	16.1967	620	730	754	701.333	71.4516	460	436	414	436.667	23.0072	673	674	730	692.333	32.6241
1-Elp1WT	m	15	19.8	22	23.6	25.3	470	470	470	470	0	470	470	470	470	0	470	470	470	470	0	445	641	399	495	128.515	568	521	538	542.333	23.7978	316	565	486	455.667	127.241
1-Elp1WT	m	21	22.6	23.5	25.7	27.1	473	474	480	475.667	3.78594	480	480	480	480	0	480	480	480	480	0	462	469	469	466.667	4.04145	537	522	464	507.667	38.553	724	764	694	727.333	35.1188
1-Elp1WT	m	17	27.9	28	30	33	480	480	480	480	0	480	480	480	480	0	480	480	480	480	0	585	554	554	564.333	17.8979	695	713	713	707	10.3923	751	748	791	763.333	24.0069
1-Elp1WT	m	15	21.8	22.7	24.4	24.9	480	480	480	480	0	480	480	480	480	0	480	480	390	450	51.9615	462	477	487	475.333	12.5831	301	322	337	320	18.0831	510	538	494	514	22.2711
2-Elp1cKO	m	13	23.3	23.4	23.6	23.6	37	16	59	37.3333	21.5019	206	150	184	180	28.2135	101	111	91	101	10	392	342	373	369	25.2389	272	323	279	291.333	27.6466	147	160	175	160.667	14.0119
2-Elp1cKO	m	14	21.4	21.5	23.9	24.7	190	99	182	157	50.3885	245	399	287	310.333	79.6074	165	327	305	265.667	87.8711	325	332	329	328.667	3.51188	582	595	648	608.333	34.9619	332	334	338	334.667	3.05505
2-Elp1cKO	m	14	19.6	21.1	24	24.1	120	213	145	159.333	48.1283	202	182	174	186	14.4222	136	144	141	140.333	4.04145	353	393	382	376	20.664	283	343	332	319.333	31.9427	601	675	685	653.667	45.8839
2-Elp1cKO	m	19	22.7	23.2	25	26	214	245	202	220.333	22.1886	150	262	319	243.667	85.9787	333	247	162	247.333	85.5005	464	394	383	413.667	43.9356	461	456	430	449	16.6433	416	418	412	415.333	3.05505
2-Elp1cKO	m	13	20.6	21.3	23.7	24.6	253	237	203	231	25.5343	194	205	113	170.667	50.2427	253	253	276	260.667	13.2791	492	450	477	473	21.2838	260	215	223	232.667	24.0069	213	171	233	205.667	31.6439
2-Elp1cKO	m	12	21.3	21	22.4	23.7	303	194	219	238.667	57.0993	252	398	249	299.667	85.1724	182	296	233	237	57.1052	353	442	384	393	45.1774	396	413	428	412.333	16.0104	510	540	548	532.667	20.0333
2-Elp1cKO	m	15	20.7	21.2	21	24.3	229	306	226	253.667	45.3468	251	269	254	258	9.64365	326	289	283	299.333	23.2881	474	450	525	483	38.3014	442	446	436	441.333	5.03322	385	375	375	378.333	5.7735
2-Elp1cKO	m	16	23	22.9	23.5	26	195	264	308	255.667	56.959	425	438	480	447.667	28.746	401	353	283	345.667	59.3408	285	285	273	281	6.9282	613	585	618	605.333	17.7858	267	267	287	273.667	11.547
2-Elp1cKO	m	18		24.8	26.5	26.9	356	338	210	301.333	79.6074	279	214	258	250.333	33.1713	257	241	294	264	27.1846	550	499	521	523.333	25.5799	771	775	736	760.667	21.4554	642	744	684	690	51.264
2-Elp1cKO	m	12	21.2	22.8	22.7	23.8	408	344	440	397.333	48.8808	278	480	480	412.667	116.625	480	480	449	469.667	17.8979	774	702	759	745	37.9868	346	323	313	327.333	16.9214	496	469	484	483	13.5277
2-Elp1cKO	m	18		22.7	22.5	23.6	256	291	213	253.333	39.0683	223	219	263	235	24.3311	56	331	269	218.667	144.244	756	691	647	698	54.8361	493	332	653	492.667	160.5	460	479	462	467	10.4403
